# Single-cell profiling of synchronous multi-organ metastasis reveals a systemic CD74^+^ lipid-associated macrophage niche driving polymetastatic breast cancer

**DOI:** 10.64898/2026.01.31.701004

**Authors:** Jacob Insua-Rodríguez, Pascal Naef, Hannah Savage, Isam Adam, Sung Kook Chun, Axel A. Almet, Gautham Prabhakar, Sharon Kwon, Cassandra G. Sweet, Sevilla F. Hennessey, Angela Lincy Prem Antony Samy, Hamad Alshetaiwi, Maren Pein, Sharmila Mallya, Delia F. Tifrea, Declan M. Edwards, Angela Gomez-Arboledas, Zander Esh, Carina Sandoval, Katrina T. Evans, Alex Hsu, Victoria Chen Mai, Ngoc Bao Kim Nguyen, Erika Zagni, Aaron Longworth, Paige V. Halas, Aaron Simon, Cholsoon Jang, Ahmed Mohyeldin, Robert A. Edwards, Qing Nie, Selma Masri, Kai Kessenbrock, Devon A. Lawson

**Affiliations:** Department of Biological Chemistry, University of California, Irvine; Department of Physiology and Biophysics, University of California, Irvine; Department of Mathematics, University of California, Irvine; Department of Pathology, University of Hail, Saudi Arabia; Department of Pathology and Laboratory Medicine, University of California, Irvine; Institute for Memory Impairments and Neurological Disorders, University of California, Irvine; Department of Radiation Oncology, University of California, Irvine; Department of Neurosurgery, University of California, Irvine; Department of Developmental and Cell Biology, University of California, Irvine

## Abstract

Systemic, multi-organ metastasis is the primary cause of breast cancer mortality, yet the biological mechanisms that allow disseminated tumor cells to simultaneously colonize physiologically diverse tissues remain poorly understood. Current paradigms focus on organ-specific tropism, largely overlooking the potential for systemic, conserved and synchronized programs that facilitate widespread colonization. Here, we present a high-resolution, multi-organ atlas of metastatic ecosystems and their niches using a synchronous model of brain, lung, liver, and bone metastasis combined with *in vivo* proximal niche labeling and single-cell RNA sequencing. We identify a remarkably conserved proximal niche program defined by the accumulation of CD74^+^ lipid-associated, metastasis-associated macrophages (LA-MAMs) across all metastatic sites. CD74^+^ LA-MAMs are characterized by a unique metabolic-immune signature and drive T cell suppression. We show that the cytokine Macrophage Migration Inhibitory Factor (MIF), secreted by metastatic cells, acts as the universal paracrine mediator that instructs the LA-MAM phenotype via the CD74 receptor. Interference of the MIF-CD74 axis effectively disrupts the LA-MAM niche, mitigates T cell exhaustion, and reduces metastatic burden across all organs. Analysis of a 100-patient cohort of metastasis samples from different sites confirms that the MIF-CD74 axis is a hallmark of human multi-organ colonization and independently predicts poor post-metastasis survival. Our findings define a synchronized and systemic metastatic niche that can be targeted, providing a mechanistic rationale for neutralizing the MIF-CD74 axis to treat polymetastatic breast cancer.
