## Supplementary Table 12 for "Single-cell profiling of synchronous multi-organ metastasis reveals a systemic CD74^+^ lipid-associated macrophage niche driving polymetastatic breast cancer"

### Sheet: Supplementary Table 12
TAM gene signatures - adopted from Ma et al 2020
IFN-TAM	Inflam-TAM	LA-MAM	Angio-TAM	Reg-TAM	Prolif-TAM	Classical TIM	Nonclassical-Mono	Intermediate-Mono
Ccl2	Cxcl1	Acp5	Arg1	Apoe	Cdk1	Ccl2	Ace	Ccl2
Ccl7	Cxcl2	Apoc1	Adam8	Arg1	Mki67	Ccl9	Adgre4	Ccl8
Ccl8	Cxcl3	Apoe	Bnip3	C1qa	Stmn1	Ccr2	Cd300a	Cx3cr1
Cd274	Cxcl5	C1qa	Mif	Ccl2	Top2a	Cd14	Cdkn1c	Cxcl10
Cxcl9	Ccl20	C1qb	Slc2a1	Cd63	Tubb5	Cd300lf	Ceacam1	Fcgr3
Cxcl10	Ccl3	C1qc	Vegfa	Clec4d	Tubb3	Cxcl10	Ear2	Ifitm2
Ifit1	Il1rn	Ccl8	Vcan	Cx3cr1		F13a1	Il17ra	Il1rn
Ifit2	Il1b	Cd163	Timp1	Gpnmb		Fcna	Itgal	Irf7
Ifit3	G0s2	Cd36	Thbs1	Hilpda		Fn1	Pirb	Isg15
Ifitm1	Inhba	Cd63	Spp1	Hmox1		Ifi205	Lrp1	Isg20
Ifitm3	Spp1	Ctsb	Spic	Il7r		Ifit2	Spn	Pirb
Il7r		Ctsd	S100a8	Mrc1		Ifit3	Stk10	Pir
Isg15		Ctsl	S100a9	Pf4		Il1r2	Tnfrsf1b	Ms4a7
Nos2		Cxcl9	Pparg	Spp1		Isg20	Treml4	Mtss1
Rsad2		Fabp5	Olr1	Trem2		Itga4		Rhoc
Tnfsf10		Folr2	Nr1h3	Vegfa		Ly6c2		Serpina1a
Stat1		Gpnmb	Maf	Itga4		Lyz1		Siglecg
		Lgals3	Il1rn			Lyz2		Stat1
		Marco	Il1b			Mgst1		Tcf7l2
		Mrc1	Hes1			Plaur		Tnfsf10
		Trem2	Fn1			S100a8		Tnfsf13b
			Flt1			S100a9
			Fcn1			Sell
			Ereg			Tgm2
			Ctsb			Thbs1
			Clec5a			Tlr2
			Cebpb			Vcan
			Cd55
			Cd44
			Cd300e
			Cd163
			Ccl2
			Ccl4
			Ccl20
			Areg
