## Supplementary Table 16 for "Single-cell profiling of synchronous multi-organ metastasis reveals a systemic CD74^+^ lipid-associated macrophage niche driving polymetastatic breast cancer"

### Sheet: Breast-to-brain
Patient ID	Block ID	Survival status	Year of birth	Estimated date of primary tumor diagnosis	Age at brain metastasis diagnosis	Date of brain metastasis diagnosis	Date of death or last follow-up	Post-metastasis survival (days)	ER Pathology status (metastasis)	PR pathology status (metastasis)	Her2 pathology status (metastasis)	Ki-67 pathology status (metastasis)	ER Pathology status (primary)	PR pathology status (primary)	Her2 pathology status (primary)	Ki-67 pathology status (primary)	MIF IHC score in cancer cell area	CD74 IHC score in stroma area	MIF IHC score in stroma area	CD74 IHC score in cancer cell area	Anatomical Location of metastatic tumor
pat001	S12-3249	unknown	1966	2011-06-30	46	2012-04-18	2012-12-14	240	negative	negative	negative	N/A	N/A	N/A	N/A	N/A	3	3	0	0	Cerebellum
pat002	S14-10955	deceased	1968	2012-06-30	46	2014-12-17	2018-02-27	1168	negative	negative	3+	N/A	positive	positive	positive	0.3	2	3	1	3	N/A
pat003	S14-2748	deceased	1971	2007-06-30	43	2014-03-24	2014-10-10	200	negative	negative	1+	N/A	positive	positive	3+	N/A	2	3	1	2	N/A
pat004	S14-3461	unknown	1957	2012-06-30	57	2014-04-14	2014-05-08	24	negative	negative	negative	15-20%	N/A	N/A	N/A	N/A	3	3	1	1	Left Parietal-Occipitqal
pat005	S14-5082	deceased	1960	2008-06-30	54	2014-05-29	2014-10-25	149	negative	negative	2+	N/A	N/A	N/A	N/A	N/A	1	3	1	1	N/A
pat006	S14-5500	unknown	1948	2012-06-30	66	2014-06-09	2014-06-29	20	positive	positive	1+	N/A	positive	positive	negative	N/A	3	3	1	3	Frontal /Parietal
pat007	S14-7624	deceased	1964	2010-06-30	50	2014-08-06	2015-07-21	349	positive	positive	3+	N/A	positive	positive	2+	N/A	2	3	1	1	Cerebellum
pat008	S15-11400	deceased	1969	2006-06-30	46	2015-11-05	2016-06-30	238	positive	positive	negative	N/A	positive	positive	1+	10-20%	1	2	1	2	Dural Based
pat009	S15-11636	deceased	1969	2010-06-30	46	2015-11-12	2016-05-13	183	negative	negative	1+	N/A	negative	negative	negative	0.96	2	1	0	0	Left Frontal
pat010	S15-12070	deceased	1969	2013-06-30	46	2015-11-24	2016-02-02	70	negative	negative	negative	N/A	negative	negative	negative	N/A	3	2	0	0	2x Right Frontal and Parietal
pat011	S15-9082	deceased	1936	2005-06-30	79	2015-09-07	2015-09-20	13	positive	negative	negative	70-80%	positive	positive	2+/3+	0.05	3	2	0	0	Left Frontal
pat012	S16-2902	deceased	1985	2013-06-30	30	2018-03-27	2019-11-18	601	negative	negative	3+	N/A	negative	negative	positive	N/A	2	3	1	1	Cerebellum
pat013	S16-4617	deceased	1981	2013-06-30	35	2016-04-28	2018-11-22	938	positive	negative	3+	N/A	positive	positive	3+	N/A	3	3	1	1	2x Cerebellum and Occipital
pat014	S16-9705	deceased	1970	2015-06-30	46	2016-08-31	2016-11-23	84	negative	negative	N/A	N/A	negative	negative	negative	N/A	3	3	2	0	Right Parietal
pat015	S17-11640	unknown	1959	2012-06-30	58	2017-10-09	2021-08-04	1395	positive	positive	negative	N/A	positive	positive	0	0.24	1	1	1	1	Frontal Tumor
pat016	S17-13892	deceased	1983	2014-06-30	34	2017-12-01	2018-01-22	52	negative	negative	positive	N/A	negative	negative	negative	N/A	3	2	2	1	3x Left and Right Parietal
pat017	S17-1540	deceased	1969	2007-06-30	48	2017-02-08	2019-10-22	986	positive	positive	negative	N/A	positive	PRA:neg	negative	N/A	0	1	2	0	Skull Base
pat018	S17-2180	deceased	1965	2003-06-30	51	2017-02-23	2017-05-27	93	positive	negative (0)	positive	5-15%	N/A	N/A	N/A	N/A	3	3	1	0	Cerebellum, +LMD
pat019	S17-5252	deceased	1966	2017-05-06	51	2017-05-06	2019-10-21	898	positive	positive	3+	20.25	N/A	N/A	N/A	N/A	3	3	1	1	Cerebellum
pat020	S18-10382	unknown	1962	2018-06-30	56	2018-08-18	2019-08-08	355	positive	negative	3+	N/A	N/A	N/A	positive	N/A	3	3	1	1	Cerebellum
pat021	S18-1606	deceased	1977	2011-06-30	41	2018-02-08	2019-07-03	510	negative	negative	3+	N/A	negative	negative	3+	N/A	2	2	2	1	Cerebellum, +LMD
pat022	S18-3069	alive	1947	2014-06-30	71	2018-03-03	2025-10-01	2769	positive	positive	1+	N/A	positive	positive	negative	N/A	3	3	2	0	Left Parietal
pat023	S18-39	unknown	1961	2015-06-30	56	2017-12-30	2023-02-21	1879	negative	negative	3+	N/A	negative	negative	positive	N/A	2	3	2	0	Right Frontal
pat025	S18-6286	deceased	1976	2016-06-30	41	2018-05-22	2018-10-11	142	negative	negative	negative	N/A	N/A	N/A	N/A	N/A	2	3	0	1	Left Frontal Parietal
pat026	S19-8839	deceased	1987	2013-06-30	32	2019-07-06	2019-10-06	92	positive	positive	2+	60-80%	negative	negative	negative	N/A	3	3	1	2	Occipital
pat027	S20-01	deceased	1957	2013-06-30	62	2020-01-01	2020-03-24	83	positive	negative	2+	0.5	N/A	N/A	N/A	N/A	3	3	0	0	N/A
pat028	S20-15943	deceased	1974	2020-06-30	46	2020-12-14	2020-12-22	8	positive	negative	3+	0.7	positive	negative	positive	0.7	3	3	1	0	Temporal Lobe
pat029	S20-989	deceased	1963	2003-06-30	57	2020-01-22	2024-07-16	1637	negative	negative	3+	0.9	not available	not available	positive	N/A	3	3	1	0	Parietal epidural Space
pat030	S21-10764	unknown	1980	2019-06-30	41	2021-07-04	2021-10-13	101	positive	negative	3+	N/A	positive	positive	positive	N/A	3	2	1	0	Ceerebellum
pat031	S21-13265	deceased	1953	2021-06-30	68	2021-09-09	2024-07-22	1047	positive	negative	1+	N/A	positive	negative	N/A	N/A	3	3	1	2	Left Frontal Bone
pat032	S21-17364	deceased	1961	2020-06-30	60	2021-11-23	2022-02-07	76	negative	negative	3+	N/A	negative	negative	positive	N/A	3	3	2	0	Clival Metastais
pat033	S21-6823	deceased	1984	2016-06-30	37	2021-05-15	2021-06-23	39	negative	negative	3+	N/A	N/A	N/A	N/A	N/A	3	3	1	0	Insula/Basal Ganglia
pat034	S21-943	deceased	1977	2020-06-30	44	2021-01-28	2021-08-06	190	negative	negative	1+	N/A	negative	negative	negative	N/A	3	3	1	0	Cerebellum
pat035	S22-16027	deceased	1965	2020-06-30	57	2022-10-04	2023-11-14	406	positive	negative	positive	N/A	positive	positive	positive	N/A	2	3	1	0	Cerebellum
pat036	S22-18065	deceased	1967	2021-06-30	55	2022-12-01	2023-01-25	55	positive	negative	2+	0.8	positive	negative	2+	0.6	3	3	0	3	Cerebellum
pat037	S22-7152	unknown	1979	2020-06-30	43	2022-05-11	2022-05-25	14	negative	negative	3+	N/A	negative	negative	positive	N/A	3	3	2	0	Cerebellum
pat038	S23-2089	deceased	1954	2019-06-30	69	2023-02-07	2023-05-31	113	positive	negative	negative	N/A	positive	negative	negative	N/A	3	2	0	0	Cerrebellum
pat039	S24-05539	unknown	1990	2020-06-30	32	2024-03-23	2024-08-08	138	positive	positive	1+	N/A	positive	positive	2+	N/A	1	3	1	2	Right Frontal Dural Based Mass
pat040	S24-11308	deceased	1960	2021-06-30	64	2024-06-13	2024-08-13	61	negative	negative	negative	N/A	negative	negative	negative	N/A	3	3	1	1	Right Parietal

### Sheet: Breast-to-lung
Patient ID	Block ID	Survival status	Year of birth	Estimated date of primary tumor diagnosis	Age at lung metastasis diagnosis	Date of lung metastasis diagnosis	Date of death or last follow-up	Post-metastasis survival (days)	ER Pathology status (metastasis)	PR pathology status (metastasis)	Her2 pathology status (metastasis)	Ki-67 pathology status (metastasis)	ER Pathology status (primary)	PR pathology status (primary)	Her2 pathology status (primary)	Ki-67 pathology status (primary)	MIF IHC score in cancer cell area	CD74 IHC score in stroma area	MIF IHC score in stroma area	CD74 IHC score in cancer cell area										MIF in CC score	MIF in STR score	CD74 in CC score	CD74 in STR score	NOTES
pat041	S10-3840	N/A	N/A	N/A	N/A	N/A	N/A	N/A	negative	N/A	positive	N/A	positive	positive	negative	<10%	3	3	1	2										1	1	0	3
pat042	S14-4301	N/A	N/A	N/A	N/A	N/A	N/A	N/A	negative	negative	negative	0.1	N/A	N/A	N/A	N/A	3	3	2	1										1	1	1	1
pat043	S18-13488	deceased	1958	2011-02-15	60	2018-06-18	2023-06-14	1822	positive	negative	negative	0.5	positive	positive	negative	N/A	1	3	2	2										3	1	2	3
pat044	S19-2046	deceased	1982	2017-07-15	37	2019-02-13	2019-02-19	6	negative	negative	1+	0.7	negative	negative	negative	0.65	3	3	2	0										3	2	2	1	Very low tumor area
pat045	S20-2060	deceased	1949	1998-06-30	71	2020-02-12	2022-04-29	807	N/A	N/A	3+	N/A	positive	positive	N/A	N/A	2	2	1	2										2	1	2	2	Very low tumor area
pat046	S20-5752	deceased	1963	2018-04-11	57	2020-05-22	2020-12-21	213	negative	negative	2+	80-90%	positive	positive	negative	N/A	1	1	0	0										3	2	1	3
pat047	S23-05902	N/A	N/A	N/A	N/A	N/A	N/A	N/A	positive	positive	2+	N/A	positive	positive	negative	N/A	1	3	1	0										1	2	2	3
pat048	S23-20897	N/A	N/A	N/A	N/A	N/A	N/A	N/A	negative	negative	negative	N/A	negative	negative	negative	0.9	1	1	1	1										3	2	0	3
pat049	S24-07790	N/A	N/A	N/A	N/A	N/A	N/A	N/A	positive	negative	1+	N/A	N/A	N/A	N/A	N/A	3	1	2	2										2	1	1	2	Very low tumor area
pat050	S24-10502	N/A	N/A	N/A	N/A	N/A	N/A	N/A	N/A	N/A	N/A	N/A	N/A	N/A	N/A	N/A	2	2	1	1										1	0	0	1
pat051	S24-11304	N/A	N/A	N/A	N/A	N/A	N/A	N/A	positive	negative	1+	40-45%	positive	positive	positive	N/A	3	3	2	0										3	2	0	3
pat052	S24-16490	N/A	N/A	N/A	N/A	N/A	N/A	N/A	positive	positive	1+	N/A	positive	positive	1+	N/A	3	3	1	1										3	1	1	3
pat053	S24-17392	deceased	1958	2015-05-12		2024-09-19	2025-01-31	134	positive	positive	N/A	N/A	positive	positive	negative	N/A	3	3	2	2										3	2	2	3

### Sheet: Breast-to-liver
Patient ID	Block ID	Survival status	Year of birth	Estimated date of primary tumor diagnosis	Age at liver metastasis diagnosis	Date of liver metastasis diagnosis	Date of death or last follow-up	Post-metastasis survival (days)	ER Pathology status (metastasis)	PR pathology status (metastasis)	Her2 pathology status (metastasis)	Ki-67 pathology status (metastasis)	ER Pathology status (primary)	PR pathology status (primary)	Her2 pathology status (primary)	Ki-67 pathology status (primary)	MIF IHC score in cancer cell area	CD74 IHC score in stroma area	MIF IHC score in stroma area	CD74 IHC score in cancer cell area
pat054	S04-4839	N/A	N/A	N/A	N/A	N/A	N/A	N/A	negative	negative	negative	N/A	N/A	N/A	N/A	N/A	1	2	0	1
pat055	S06-4345	N/A	N/A	N/A	N/A	N/A	N/A	N/A	positive	positive	positive	N/A	N/A	N/A	N/A	N/A	1	3	0	3
pat056	S11-2563	N/A	N/A	N/A	N/A	N/A	N/A	N/A	positive	negative	negative	N/A	positive	negative	negative	N/A	3	3	2	2
pat057	S12-3831	N/A	N/A	N/A	N/A	N/A	N/A	N/A	positive	negative	negative	0.1	N/A	N/A	N/A	N/A	1	2	1	2
pat058	S15-7057	deceased	1963	2015-05-29	52	2015-07-15	2022-05-29	2510	positive	positive	1+	10-20%	positive	positive	negative	<10%	1	2	0	3
pat059	S15-8750	deceased	1952	1996-06-30	63	2015-08-28	2018-10-08	1137	positive	positive	0	0.8	N/A	N/A	N/A	N/A	3	3	1	2
pat060	S17-10848	deceased	1927	2017-10-21	90	2017-10-21	2017-11-02	12	positive	negative	3+	0.3	positive	negative	positive	N/A	3	3	2	3
pat061	S17-14612	deceased	1958	2014-08-22	59	2017-12-18	2018-04-14	117	positive	positive	2+	0.6	positive	positive	1+	N/A	3	2	1	1
pat062	S18-10583	N/A	N/A	N/A	N/A	N/A	N/A	N/A	positive	positive	0	0.75	positive	positive	negative	<10%	1	3	0	3
pat063	S20-13814	deceased	1967	2014-06-30	53	2020-11-02	2021-06-14	224	positive	negative	1+	0.5	positive	positive	N/A	N/A	0	1	0	1
pat064	S20-15274	alive	1957	2018-08-15	63	2020-12-02	2025-06-09	1650	positive	negative	0	15-20%	positive	positive	negative	low	3	3	2	1
pat065	S20-15431	N/A	N/A	N/A	N/A	N/A	N/A	N/A	positive	positive	2+	<5%	positive	positive	2+	70-80%	1	2	1	1
pat066	S20-4369	deceased	1980	2017-11-15	40	2020-04-13	2025-05-22	1865	positive	N/A	N/A	N/A	positive	positive	1+	0.4	3	3	0	0
pat067	S20-5475	N/A	N/A	N/A	N/A	N/A	N/A	N/A	positive	positive	0	0.5	N/A	N/A	N/A	N/A	3	3	1	1
pat068	S21-4679	N/A	N/A	N/A	N/A	N/A	N/A	N/A	N/A	N/A	N/A	N/A	N/A	N/A	N/A	N/A	2	1	1	3
pat069	S21-5872	deceased	1965	2018-07-23	56	2021-04-29	2021-08-28	121	negative	negative	0	0.8	negative	negative	negative	N/A	3	3	0	0
pat070	S24-11555	deceased	1985	2021-02-10	39	2024-06-17	2024-06-23	6	positive	negative	2+	50-60%	positive	positive	2+	0.6	3	3	0	0
pat071	S24-14951	N/A	N/A	N/A	N/A	N/A	N/A	N/A	positive	positive	3+	0.15	positive	positive	3+	0.3	3	3	1	3
pat072	S24-15980	deceased	1953	2016-05-15	71	2024-08-26	2025-01-28	155	positive	negative	1+	0.25	positive	positive	Negative	N/A	0	2	0	0

### Sheet: Breast-to-bone
Patient ID	Block ID	Survival status	Year of birth	Estimated date of primary tumor diagnosis	Age at bone metastasis diagnosis	Date of bone metastasis diagnosis	Date of death or last follow-up	Post-metastasis survival (days)	ER Pathology status (metastasis)	PR pathology status (metastasis)	Her2 pathology status (metastasis)	Ki-67 pathology status (metastasis)	ER Pathology status (primary)	PR pathology status (primary)	Her2 pathology status (primary)	Ki-67 pathology status (primary)	MIF IHC score in cancer cell area	CD74 IHC score in stroma area	MIF IHC score in stroma area	CD74 IHC score in cancer cell area
pat073	S06-2369	deceased	1947	2005-10-06	59	2006-03-21	2010-07-12	1574	negative	negative	3+	N/A	negative	negative	N/A	N/A	1	2	0	2
pat074	S08-4724	N/A	N/A	N/A	N/A	N/A	N/A	N/A	positive	negative	N/A	N/A	N/A	N/A	N/A	N/A	0	2	0	0
pat075	S09-9892	deceased	1957	2009-12-08	52	2009-12-08	2014-08-08	1704	positive	positive	N/A	N/A	positive	positive	negative	0.2	2	3	1	3
pat076	S10-5289	deceased	1943	2010-07-09	67	2010-07-09	2015-01-31	1667	positive	negative	negative	N/A	N/A	N/A	N/A	N/A	1	1	1	3
pat077	S10-7435	deceased	1956	2010-09-23	54	2010-09-23	2016-03-01	1986	positive	positive	negative	negative	positive	positive	negative	0.1	3	3	2	2
pat078	S10-8053	N/A	N/A	N/A	N/A	N/A	N/A	N/A	N/A	N/A	N/A	N/A	Positive	Positive	negative	N/A	3	3	1	0
pat079	S10-9314	deceased	1933	2003-06-06	77	2010-12-02	2013-09-04	1007	negative	negative	negative	10-15%	negative	negative	1+	<10%	3	3	1	1
pat080	S11-1643	N/A	N/A	N/A	N/A	N/A	N/A	N/A	positive	negative	N/A	N/A	N/A	N/A	N/A	N/A	3	3	0	2
pat081	S11-6951	deceased	1954	2008-01-23	57	2011-08-23	12/19/2013	849	positive	positive	positive	0.05	positive	positive	2+	0.4	3	1	1	1
pat082	S13-7231	N/A	N/A	N/A	N/A	N/A	N/A	N/A	positive	negative	N/A	N/A	N/A	N/A	N/A	N/A	3	3	1	2
pat083	S17-14387	deceased	1991	2017-07-06	26	2017-12-13	2018-07-13	212	negative	negative	3+	50-60%	negative	negative	positive	N/A	3	3	2	1
pat084	S17-4513	N/A	N/A	N/A	N/A	N/A	N/A	N/A	positive	negative	1+	20-30%	positive	positive	negative	0.2	1	3	0	0
pat085	S18-418	N/A	N/A	N/A	N/A	N/A	N/A	N/A	positive	positive	2+	N/A	positive	positive	negative	0.05	3	2	2	2
pat086	S18-6268	deceased	1965	2018-01-22	53	2018-05-22	2020-02-10	629	positive	N/A	N/A	N/A	positive	positive	1+	0.4	3	3	0	3
pat087	S19-11496	deceased	1982	2018-08-29	37	2019-08-23	2019-09-01	9	negative	negative	negative	N/A	positive	positive	negative	N/A	3	2	1	3
pat027	S19-17003	deceased	1957	2013-01-01	62	2019-12-17	2020-03-24	98	negative	negative	2+	0.5	positive	positive	negative	N/A	3	3	0	1
pat088	S19-6536	deceased	1964	2010-03-26	55	2019-05-17	2019-06-17	31	positive	negative	1+	30-40%	positive	positive	FISH 1.1	N/A	3	2	1	0
pat089	S20-10305	N/A	N/A	N/A	N/A	N/A	N/A	N/A	positive	positive	negative	0.01	positive	positive	negative	0.83	3	2	1	2
pat090	S20-13427	deceased	1956	2013-01-01	60	2016-09-14	2021-06-08	1728	positive	positive	negative	N/A	N/A	N/A	N/A	N/A	2	3	1	0
pat091	S20-15233	N/A	N/A	N/A	N/A	N/A	N/A	N/A	N/A	N/A	N/A	N/A	N/A	N/A	N/A	N/A	2	2	1	1
pat092	S20-16013	deceased	1969	2012-06-22	51	2020-12-15	2022-05-05	506	negative	negative	2+	N/A	N/A	N/A	N/A	0.14	3	3	2	1
pat093	S23-03483	deceased	1944	2022-10-12	79	2023-02-28	2023-05-19	80	negative	negative	negative	N/A	positive	positive	negative	0.6	3	3	2	3
pat094	S23-05308	N/A	N/A	N/A	N/A	N/A	N/A	N/A	positive	positive	1+	N/A	positive	positive	negative	N/A	3	3	2	2
pat095	S23-08356	N/A	N/A	N/A	N/A	N/A	N/A	N/A	positive	positive	negative	N/A	positive	positive	negative	0.4	3	3	1	1
pat096	S24-01625	N/A	N/A	N/A	N/A	N/A	N/A	N/A	positive	positive	negative	N/A	N/A	N/A	N/A	N/A	2	3	1	2
pat097	S24-03930	N/A	N/A	N/A	N/A	N/A	N/A	N/A	positive	positive	2+	N/A	N/A	N/A	N/A	N/A	3	3	2	0
pat098	S24-07377	N/A	N/A	N/A	N/A	N/A	N/A	N/A	positive	positive	negative	N/A	positive	positive	negative	N/A	3	3	1	2
pat099	S24-12916	N/A	N/A	N/A	N/A	N/A	N/A	N/A	positive	negative	2+	N/A	N/A	N/A	N/A	N/A	2	3	0	1
pat100	S24-13188	N/A	N/A	N/A	N/A	N/A	N/A	N/A	positive	negative	3+	N/A	N/A	N/A	N/A	N/A	3	1	2	1
